# FORGEPHAST: A fast, haplotype-first complex population and phenotype simulator for biobank-scale simulation

**DOI:** 10.64898/2026.07.30.741657

**Authors:** Hersh Gupta, Srilakshmi Raj

**Affiliations:** Albert Einstein College of Medicine, Department of Genetics

## Abstract

**Motivation:** Simulation frameworks for statistical and population genetics often separate reference-panel genotype generation, admixture modeling, phenotype simulation, and scalable genomic storage. This limits construction and evaluation of large synthetic cohorts with controlled donor composition, local ancestry, and phenotype architecture.

**Results:** We developed FORGEPHAST, a Python framework for reference-panel-based synthetic haplotype and phenotype generation. FORGEPHAST supports homogeneous mosaic and pulse-admixture generation from user-defined donor panels, integrated genotype quality control, and phenotype simulation with population- and local-ancestry-specific genetic effects. Its HapStore backend provides haplotype-native, Zarr-based storage for scalable numerical analysis. We demonstrate preservation of key donor-panel population-genetic properties and use FORGEPHAST to compare polygenic risk score methods across 54 simulated phenotypic architectures at biobank scales, showing that relative performance depends on phenotype architecture, ancestry, and implementation-specific variant coverage.

**Availability and implementation:** FORGEPHAST is implemented in Python and is available as an open-source package at https://github.com/sriraj-lab/forgephast.
