## Supplemental Data 1 for "FORGEPHAST: A fast, haplotype-first complex population and phenotype simulator for biobank-scale simulation"

cohort	population	metric	value	unit	summary_type	notes
homogeneous broad	AFR	HWE histogram RMSE	0.0017	RMSE	median	chromosomes 1, 8, and 21; Capped -log10(HWE P) histogram; MAF/count-filtered variants
homogeneous broad	AFR	HWE tail delta P<1e-4	-0.0012	fraction difference	median	chromosomes 1, 8, and 21; synthetic minus donor tail fraction
homogeneous broad	AFR	HWE tail delta P<1e-6	-0.0003	fraction difference	median	chromosomes 1, 8, and 21; synthetic minus donor tail fraction
homogeneous broad	AFR	Inbreeding F histogram RMSE	0.024	RMSE	median	chromosomes 1, 8, and 21; Per-variant inbreeding F histogram
homogeneous broad	AFR	Inbreeding F mean shift	-0.0016	F statistic difference	median	chromosomes 1, 8, and 21; synthetic minus donor mean
homogeneous broad	AFR	Inbreeding F median shift	0.0022	F statistic difference	median	chromosomes 1, 8, and 21; synthetic minus donor median
homogeneous broad	AFR	Donor mean total ROH	0.482	cM	median	chromosomes 1, 8, and 21; per-individual total ROH length
homogeneous broad	AFR	Synthetic mean total ROH	0.094	cM	median	chromosomes 1, 8, and 21; per-individual total ROH length
homogeneous broad	AFR	Synthetic/donor mean total ROH ratio	0.195	ratio	median	chromosomes 1, 8, and 21; per-individual total ROH length
homogeneous broad	AFR__CSA	PCA donor AUC	1.00	AUC	median	chromosomes 1, 8, and 21; pairwise donor population-separation AUC in donor-fit PC space
homogeneous broad	AFR__CSA	PCA synthetic-projection AUC	1.00	AUC	median	chromosomes 1, 8, and 21; pairwise synthetic population-separation AUC after projection into donor-fit PC space
homogeneous broad	AFR__CSA	PCA AUC absolute difference	0.0000	absolute AUC difference	median	chromosomes 1, 8, and 21; abs(synthetic AUC - donor AUC)
homogeneous broad	AFR__EAS	PCA donor AUC	1.00	AUC	median	chromosomes 1, 8, and 21; pairwise donor population-separation AUC in donor-fit PC space
homogeneous broad	AFR__EAS	PCA synthetic-projection AUC	1.00	AUC	median	chromosomes 1, 8, and 21; pairwise synthetic population-separation AUC after projection into donor-fit PC space
homogeneous broad	AFR__EAS	PCA AUC absolute difference	0.0000	absolute AUC difference	median	chromosomes 1, 8, and 21; abs(synthetic AUC - donor AUC)
homogeneous broad	AFR__EUR	PCA donor AUC	1.00	AUC	median	chromosomes 1, 8, and 21; pairwise donor population-separation AUC in donor-fit PC space
homogeneous broad	AFR__EUR	PCA synthetic-projection AUC	1.00	AUC	median	chromosomes 1, 8, and 21; pairwise synthetic population-separation AUC after projection into donor-fit PC space
homogeneous broad	AFR__EUR	PCA AUC absolute difference	0.0000	absolute AUC difference	median	chromosomes 1, 8, and 21; abs(synthetic AUC - donor AUC)
homogeneous broad	CSA	HWE histogram RMSE	0.0043	RMSE	median	chromosomes 1, 8, and 21; Capped -log10(HWE P) histogram; MAF/count-filtered variants
homogeneous broad	CSA	HWE tail delta P<1e-4	-0.0046	fraction difference	median	chromosomes 1, 8, and 21; synthetic minus donor tail fraction
homogeneous broad	CSA	HWE tail delta P<1e-6	-0.0021	fraction difference	median	chromosomes 1, 8, and 21; synthetic minus donor tail fraction
homogeneous broad	CSA	Inbreeding F histogram RMSE	0.024	RMSE	median	chromosomes 1, 8, and 21; Per-variant inbreeding F histogram
homogeneous broad	CSA	Inbreeding F mean shift	-0.015	F statistic difference	median	chromosomes 1, 8, and 21; synthetic minus donor mean
homogeneous broad	CSA	Inbreeding F median shift	-0.0097	F statistic difference	median	chromosomes 1, 8, and 21; synthetic minus donor median
homogeneous broad	CSA	Donor mean total ROH	2.27	cM	median	chromosomes 1, 8, and 21; per-individual total ROH length
homogeneous broad	CSA	Synthetic mean total ROH	0.194	cM	median	chromosomes 1, 8, and 21; per-individual total ROH length
homogeneous broad	CSA	Synthetic/donor mean total ROH ratio	0.164	ratio	median	chromosomes 1, 8, and 21; per-individual total ROH length
homogeneous broad	CSA__EAS	PCA donor AUC	1.00	AUC	median	chromosomes 1, 8, and 21; pairwise donor population-separation AUC in donor-fit PC space
homogeneous broad	CSA__EAS	PCA synthetic-projection AUC	1.00	AUC	median	chromosomes 1, 8, and 21; pairwise synthetic population-separation AUC after projection into donor-fit PC space
homogeneous broad	CSA__EAS	PCA AUC absolute difference	0.0000	absolute AUC difference	median	chromosomes 1, 8, and 21; abs(synthetic AUC - donor AUC)
homogeneous broad	CSA__EUR	PCA donor AUC	1.00	AUC	median	chromosomes 1, 8, and 21; pairwise donor population-separation AUC in donor-fit PC space
homogeneous broad	CSA__EUR	PCA synthetic-projection AUC	1.00	AUC	median	chromosomes 1, 8, and 21; pairwise synthetic population-separation AUC after projection into donor-fit PC space
homogeneous broad	CSA__EUR	PCA AUC absolute difference	0.0000	absolute AUC difference	median	chromosomes 1, 8, and 21; abs(synthetic AUC - donor AUC)
homogeneous broad	EAS	HWE histogram RMSE	0.0035	RMSE	median	chromosomes 1, 8, and 21; Capped -log10(HWE P) histogram; MAF/count-filtered variants
homogeneous broad	EAS	HWE tail delta P<1e-4	-0.0020	fraction difference	median	chromosomes 1, 8, and 21; synthetic minus donor tail fraction
homogeneous broad	EAS	HWE tail delta P<1e-6	-0.0009	fraction difference	median	chromosomes 1, 8, and 21; synthetic minus donor tail fraction
homogeneous broad	EAS	Inbreeding F histogram RMSE	0.026	RMSE	median	chromosomes 1, 8, and 21; Per-variant inbreeding F histogram
homogeneous broad	EAS	Inbreeding F mean shift	-0.0001	F statistic difference	median	chromosomes 1, 8, and 21; synthetic minus donor mean
homogeneous broad	EAS	Inbreeding F median shift	0.0078	F statistic difference	median	chromosomes 1, 8, and 21; synthetic minus donor median
homogeneous broad	EAS	Donor mean total ROH	0.746	cM	median	chromosomes 1, 8, and 21; per-individual total ROH length
homogeneous broad	EAS	Synthetic mean total ROH	0.539	cM	median	chromosomes 1, 8, and 21; per-individual total ROH length
homogeneous broad	EAS	Synthetic/donor mean total ROH ratio	0.723	ratio	median	chromosomes 1, 8, and 21; per-individual total ROH length
homogeneous broad	EAS__EUR	PCA donor AUC	1.00	AUC	median	chromosomes 1, 8, and 21; pairwise donor population-separation AUC in donor-fit PC space
homogeneous broad	EAS__EUR	PCA synthetic-projection AUC	1.00	AUC	median	chromosomes 1, 8, and 21; pairwise synthetic population-separation AUC after projection into donor-fit PC space
homogeneous broad	EAS__EUR	PCA AUC absolute difference	0.0000	absolute AUC difference	median	chromosomes 1, 8, and 21; abs(synthetic AUC - donor AUC)
homogeneous broad	EUR	HWE histogram RMSE	0.0023	RMSE	median	chromosomes 1, 8, and 21; Capped -log10(HWE P) histogram; MAF/count-filtered variants
homogeneous broad	EUR	HWE tail delta P<1e-4	-0.0021	fraction difference	median	chromosomes 1, 8, and 21; synthetic minus donor tail fraction
homogeneous broad	EUR	HWE tail delta P<1e-6	-0.0007	fraction difference	median	chromosomes 1, 8, and 21; synthetic minus donor tail fraction
homogeneous broad	EUR	Inbreeding F histogram RMSE	0.021	RMSE	median	chromosomes 1, 8, and 21; Per-variant inbreeding F histogram
homogeneous broad	EUR	Inbreeding F mean shift	-0.0025	F statistic difference	median	chromosomes 1, 8, and 21; synthetic minus donor mean
homogeneous broad	EUR	Inbreeding F median shift	0.0023	F statistic difference	median	chromosomes 1, 8, and 21; synthetic minus donor median
homogeneous broad	EUR	Donor mean total ROH	0.905	cM	median	chromosomes 1, 8, and 21; per-individual total ROH length
homogeneous broad	EUR	Synthetic mean total ROH	0.243	cM	median	chromosomes 1, 8, and 21; per-individual total ROH length
homogeneous broad	EUR	Synthetic/donor mean total ROH ratio	0.297	ratio	median	chromosomes 1, 8, and 21; per-individual total ROH length
homogeneous subpopulation	AFR_GWD	HWE histogram RMSE	0.0066	RMSE	single value	chromosome 21; Capped -log10(HWE P) histogram; MAF/count-filtered variants
homogeneous subpopulation	AFR_GWD	HWE tail delta P<1e-4	-0.0036	fraction difference	single value	chromosome 21; synthetic minus donor tail fraction
homogeneous subpopulation	AFR_GWD	HWE tail delta P<1e-6	-0.0013	fraction difference	single value	chromosome 21; synthetic minus donor tail fraction
homogeneous subpopulation	AFR_GWD	Inbreeding F histogram RMSE	0.036	RMSE	single value	chromosome 21; Per-variant inbreeding F histogram
homogeneous subpopulation	AFR_GWD	Inbreeding F mean shift	0.0085	F statistic difference	single value	chromosome 21; synthetic minus donor mean
homogeneous subpopulation	AFR_GWD	Inbreeding F median shift	0.025	F statistic difference	single value	chromosome 21; synthetic minus donor median
homogeneous subpopulation	AFR_GWD	Donor mean total ROH	0.805	cM	single value	chromosome 21; per-individual total ROH length
homogeneous subpopulation	AFR_GWD	Synthetic mean total ROH	0.456	cM	single value	chromosome 21; per-individual total ROH length
homogeneous subpopulation	AFR_GWD	Synthetic/donor mean total ROH ratio	0.567	ratio	single value	chromosome 21; per-individual total ROH length
homogeneous subpopulation	AFR_GWD__AFR_LWK	PCA donor AUC	1.00	AUC	single value	chromosome 21; pairwise donor subpopulation-separation AUC in donor-fit PC space
homogeneous subpopulation	AFR_GWD__AFR_LWK	PCA synthetic-projection AUC	1.00	AUC	single value	chromosome 21; pairwise synthetic subpopulation-separation AUC after projection into donor-fit PC space
homogeneous subpopulation	AFR_GWD__AFR_LWK	PCA AUC absolute difference	0.0000	absolute AUC difference	single value	chromosome 21; abs(synthetic AUC - donor AUC)
homogeneous subpopulation	AFR_GWD__AFR_YRI	PCA donor AUC	0.991	AUC	single value	chromosome 21; pairwise donor subpopulation-separation AUC in donor-fit PC space
homogeneous subpopulation	AFR_GWD__AFR_YRI	PCA synthetic-projection AUC	1.00	AUC	single value	chromosome 21; pairwise synthetic subpopulation-separation AUC after projection into donor-fit PC space
homogeneous subpopulation	AFR_GWD__AFR_YRI	PCA AUC absolute difference	0.0088	absolute AUC difference	single value	chromosome 21; abs(synthetic AUC - donor AUC)
homogeneous subpopulation	AFR_GWD__EUR_FIN	PCA donor AUC	1.00	AUC	single value	chromosome 21; pairwise donor subpopulation-separation AUC in donor-fit PC space
homogeneous subpopulation	AFR_GWD__EUR_FIN	PCA synthetic-projection AUC	1.00	AUC	single value	chromosome 21; pairwise synthetic subpopulation-separation AUC after projection into donor-fit PC space
homogeneous subpopulation	AFR_GWD__EUR_FIN	PCA AUC absolute difference	0.0000	absolute AUC difference	single value	chromosome 21; abs(synthetic AUC - donor AUC)
homogeneous subpopulation	AFR_GWD__EUR_TSI	PCA donor AUC	1.00	AUC	single value	chromosome 21; pairwise donor subpopulation-separation AUC in donor-fit PC space
homogeneous subpopulation	AFR_GWD__EUR_TSI	PCA synthetic-projection AUC	1.00	AUC	single value	chromosome 21; pairwise synthetic subpopulation-separation AUC after projection into donor-fit PC space
homogeneous subpopulation	AFR_GWD__EUR_TSI	PCA AUC absolute difference	0.0000	absolute AUC difference	single value	chromosome 21; abs(synthetic AUC - donor AUC)
homogeneous subpopulation	AFR_LWK	HWE histogram RMSE	0.0092	RMSE	single value	chromosome 21; Capped -log10(HWE P) histogram; MAF/count-filtered variants
homogeneous subpopulation	AFR_LWK	HWE tail delta P<1e-4	-0.0030	fraction difference	single value	chromosome 21; synthetic minus donor tail fraction
homogeneous subpopulation	AFR_LWK	HWE tail delta P<1e-6	-0.0014	fraction difference	single value	chromosome 21; synthetic minus donor tail fraction
homogeneous subpopulation	AFR_LWK	Inbreeding F histogram RMSE	0.038	RMSE	single value	chromosome 21; Per-variant inbreeding F histogram
homogeneous subpopulation	AFR_LWK	Inbreeding F mean shift	0.0056	F statistic difference	single value	chromosome 21; synthetic minus donor mean
homogeneous subpopulation	AFR_LWK	Inbreeding F median shift	0.028	F statistic difference	single value	chromosome 21; synthetic minus donor median
homogeneous subpopulation	AFR_LWK	Donor mean total ROH	0.653	cM	single value	chromosome 21; per-individual total ROH length
homogeneous subpopulation	AFR_LWK	Synthetic mean total ROH	0.542	cM	single value	chromosome 21; per-individual total ROH length
homogeneous subpopulation	AFR_LWK	Synthetic/donor mean total ROH ratio	0.830	ratio	single value	chromosome 21; per-individual total ROH length
homogeneous subpopulation	AFR_LWK__AFR_YRI	PCA donor AUC	0.997	AUC	single value	chromosome 21; pairwise donor subpopulation-separation AUC in donor-fit PC space
homogeneous subpopulation	AFR_LWK__AFR_YRI	PCA synthetic-projection AUC	1.00	AUC	single value	chromosome 21; pairwise synthetic subpopulation-separation AUC after projection into donor-fit PC space
homogeneous subpopulation	AFR_LWK__AFR_YRI	PCA AUC absolute difference	0.0033	absolute AUC difference	single value	chromosome 21; abs(synthetic AUC - donor AUC)
homogeneous subpopulation	AFR_LWK__EUR_FIN	PCA donor AUC	1.00	AUC	single value	chromosome 21; pairwise donor subpopulation-separation AUC in donor-fit PC space
homogeneous subpopulation	AFR_LWK__EUR_FIN	PCA synthetic-projection AUC	1.00	AUC	single value	chromosome 21; pairwise synthetic subpopulation-separation AUC after projection into donor-fit PC space
homogeneous subpopulation	AFR_LWK__EUR_FIN	PCA AUC absolute difference	0.0000	absolute AUC difference	single value	chromosome 21; abs(synthetic AUC - donor AUC)
homogeneous subpopulation	AFR_LWK__EUR_TSI	PCA donor AUC	1.00	AUC	single value	chromosome 21; pairwise donor subpopulation-separation AUC in donor-fit PC space
homogeneous subpopulation	AFR_LWK__EUR_TSI	PCA synthetic-projection AUC	1.00	AUC	single value	chromosome 21; pairwise synthetic subpopulation-separation AUC after projection into donor-fit PC space
homogeneous subpopulation	AFR_LWK__EUR_TSI	PCA AUC absolute difference	0.0000	absolute AUC difference	single value	chromosome 21; abs(synthetic AUC - donor AUC)
homogeneous subpopulation	AFR_YRI	HWE histogram RMSE	0.0082	RMSE	single value	chromosome 21; Capped -log10(HWE P) histogram; MAF/count-filtered variants
homogeneous subpopulation	AFR_YRI	HWE tail delta P<1e-4	-0.0016	fraction difference	single value	chromosome 21; synthetic minus donor tail fraction
homogeneous subpopulation	AFR_YRI	HWE tail delta P<1e-6	-0.0005	fraction difference	single value	chromosome 21; synthetic minus donor tail fraction
homogeneous subpopulation	AFR_YRI	Inbreeding F histogram RMSE	0.038	RMSE	single value	chromosome 21; Per-variant inbreeding F histogram
homogeneous subpopulation	AFR_YRI	Inbreeding F mean shift	0.012	F statistic difference	single value	chromosome 21; synthetic minus donor mean
homogeneous subpopulation	AFR_YRI	Inbreeding F median shift	0.031	F statistic difference	single value	chromosome 21; synthetic minus donor median
homogeneous subpopulation	AFR_YRI	Donor mean total ROH	0.590	cM	single value	chromosome 21; per-individual total ROH length
homogeneous subpopulation	AFR_YRI	Synthetic mean total ROH	0.462	cM	single value	chromosome 21; per-individual total ROH length
homogeneous subpopulation	AFR_YRI	Synthetic/donor mean total ROH ratio	0.782	ratio	single value	chromosome 21; per-individual total ROH length
homogeneous subpopulation	AFR_YRI__EUR_FIN	PCA donor AUC	1.00	AUC	single value	chromosome 21; pairwise donor subpopulation-separation AUC in donor-fit PC space
homogeneous subpopulation	AFR_YRI__EUR_FIN	PCA synthetic-projection AUC	1.00	AUC	single value	chromosome 21; pairwise synthetic subpopulation-separation AUC after projection into donor-fit PC space
homogeneous subpopulation	AFR_YRI__EUR_FIN	PCA AUC absolute difference	0.0000	absolute AUC difference	single value	chromosome 21; abs(synthetic AUC - donor AUC)
homogeneous subpopulation	AFR_YRI__EUR_TSI	PCA donor AUC	1.00	AUC	single value	chromosome 21; pairwise donor subpopulation-separation AUC in donor-fit PC space
homogeneous subpopulation	AFR_YRI__EUR_TSI	PCA synthetic-projection AUC	1.00	AUC	single value	chromosome 21; pairwise synthetic subpopulation-separation AUC after projection into donor-fit PC space
homogeneous subpopulation	AFR_YRI__EUR_TSI	PCA AUC absolute difference	0.0000	absolute AUC difference	single value	chromosome 21; abs(synthetic AUC - donor AUC)
homogeneous subpopulation	EUR_FIN	HWE histogram RMSE	0.015	RMSE	single value	chromosome 21; Capped -log10(HWE P) histogram; MAF/count-filtered variants
homogeneous subpopulation	EUR_FIN	HWE tail delta P<1e-4	-0.0053	fraction difference	single value	chromosome 21; synthetic minus donor tail fraction
homogeneous subpopulation	EUR_FIN	HWE tail delta P<1e-6	-0.0020	fraction difference	single value	chromosome 21; synthetic minus donor tail fraction
homogeneous subpopulation	EUR_FIN	Inbreeding F histogram RMSE	0.033	RMSE	single value	chromosome 21; Per-variant inbreeding F histogram
homogeneous subpopulation	EUR_FIN	Inbreeding F mean shift	0.0024	F statistic difference	single value	chromosome 21; synthetic minus donor mean
homogeneous subpopulation	EUR_FIN	Inbreeding F median shift	0.018	F statistic difference	single value	chromosome 21; synthetic minus donor median
homogeneous subpopulation	EUR_FIN	Donor mean total ROH	1.83	cM	single value	chromosome 21; per-individual total ROH length
homogeneous subpopulation	EUR_FIN	Synthetic mean total ROH	1.69	cM	single value	chromosome 21; per-individual total ROH length
homogeneous subpopulation	EUR_FIN	Synthetic/donor mean total ROH ratio	0.925	ratio	single value	chromosome 21; per-individual total ROH length
homogeneous subpopulation	EUR_FIN__EUR_TSI	PCA donor AUC	0.998	AUC	single value	chromosome 21; pairwise donor subpopulation-separation AUC in donor-fit PC space
homogeneous subpopulation	EUR_FIN__EUR_TSI	PCA synthetic-projection AUC	1.00	AUC	single value	chromosome 21; pairwise synthetic subpopulation-separation AUC after projection into donor-fit PC space
homogeneous subpopulation	EUR_FIN__EUR_TSI	PCA AUC absolute difference	0.0025	absolute AUC difference	single value	chromosome 21; abs(synthetic AUC - donor AUC)
homogeneous subpopulation	EUR_TSI	HWE histogram RMSE	0.0058	RMSE	single value	chromosome 21; Capped -log10(HWE P) histogram; MAF/count-filtered variants
homogeneous subpopulation	EUR_TSI	HWE tail delta P<1e-4	-0.0038	fraction difference	single value	chromosome 21; synthetic minus donor tail fraction
homogeneous subpopulation	EUR_TSI	HWE tail delta P<1e-6	-0.0026	fraction difference	single value	chromosome 21; synthetic minus donor tail fraction
homogeneous subpopulation	EUR_TSI	Inbreeding F histogram RMSE	0.035	RMSE	single value	chromosome 21; Per-variant inbreeding F histogram
homogeneous subpopulation	EUR_TSI	Inbreeding F mean shift	-0.0027	F statistic difference	single value	chromosome 21; synthetic minus donor mean
homogeneous subpopulation	EUR_TSI	Inbreeding F median shift	0.017	F statistic difference	single value	chromosome 21; synthetic minus donor median
homogeneous subpopulation	EUR_TSI	Donor mean total ROH	1.75	cM	single value	chromosome 21; per-individual total ROH length
homogeneous subpopulation	EUR_TSI	Synthetic mean total ROH	1.56	cM	single value	chromosome 21; per-individual total ROH length
homogeneous subpopulation	EUR_TSI	Synthetic/donor mean total ROH ratio	0.894	ratio	single value	chromosome 21; per-individual total ROH length
admixed 2way	AFR_1KG	Observed ancestry fraction	0.502	fraction of total cM	single value	chromosome 21; target=0.5
admixed 2way	AFR_1KG	Observed minus target ancestry fraction	0.0018	fraction difference	single value	chromosome 21; observed total-cM fraction minus configured source weight
admixed 2way	AFR_1KG	Median local-ancestry tract length	11.8	cM	single value	chromosome 21; source-specific tracts
admixed 2way	AFR_1KG	Mean local-ancestry tract length	16.5	cM	single value	chromosome 21; source-specific tracts
admixed 2way	EUR_1KG	Observed ancestry fraction	0.498	fraction of total cM	single value	chromosome 21; target=0.5
admixed 2way	EUR_1KG	Observed minus target ancestry fraction	-0.0018	fraction difference	single value	chromosome 21; observed total-cM fraction minus configured source weight
admixed 2way	EUR_1KG	Median local-ancestry tract length	11.7	cM	single value	chromosome 21; source-specific tracts
admixed 2way	EUR_1KG	Mean local-ancestry tract length	16.4	cM	single value	chromosome 21; source-specific tracts
admixed 2way	all sources	Mean tracts per haplotype	3.78	tracts per haplotype	single value	chromosome 21; 10,000 admixed diploids; chromosome 21
admixed 3way	AFR_1KG	Observed ancestry fraction	0.250	fraction of total cM	single value	chromosome 21; target=0.25
admixed 3way	AFR_1KG	Observed minus target ancestry fraction	-0.0004	fraction difference	single value	chromosome 21; observed total-cM fraction minus configured source weight
admixed 3way	AFR_1KG	Median local-ancestry tract length	8.46	cM	single value	chromosome 21; source-specific tracts
admixed 3way	AFR_1KG	Mean local-ancestry tract length	12.0	cM	single value	chromosome 21; source-specific tracts
admixed 3way	AMR_NATIVE_ENRICHED	Observed ancestry fraction	0.102	fraction of total cM	single value	chromosome 21; target=0.1
admixed 3way	AMR_NATIVE_ENRICHED	Observed minus target ancestry fraction	0.0019	fraction difference	single value	chromosome 21; observed total-cM fraction minus configured source weight
admixed 3way	AMR_NATIVE_ENRICHED	Median local-ancestry tract length	7.45	cM	single value	chromosome 21; source-specific tracts
admixed 3way	AMR_NATIVE_ENRICHED	Mean local-ancestry tract length	10.5	cM	single value	chromosome 21; source-specific tracts
admixed 3way	EUR_1KG	Observed ancestry fraction	0.649	fraction of total cM	single value	chromosome 21; target=0.65
admixed 3way	EUR_1KG	Observed minus target ancestry fraction	-0.0015	fraction difference	single value	chromosome 21; observed total-cM fraction minus configured source weight
admixed 3way	EUR_1KG	Median local-ancestry tract length	15.6	cM	single value	chromosome 21; source-specific tracts
admixed 3way	EUR_1KG	Mean local-ancestry tract length	21.0	cM	single value	chromosome 21; source-specific tracts
admixed 3way	all sources	Mean tracts per haplotype	3.82	tracts per haplotype	single value	chromosome 21; 10,000 admixed diploids; chromosome 21
